# Eliminating the type I restriction endonuclease from *Pseudomonas aeruginosa* PAO1 for optimised phage isolation

**DOI:** 10.1101/2025.05.30.656992

**Authors:** Ellie J. Tong, Kate A. Bickerton, Alina J. Creber, Steven L. Porter, Ben Temperton

## Abstract

Phage therapy is a promising treatment for multidrug-resistant bacterial infections. Due to their high host specificity, phages must be matched to the target clinical strains. Efficiently identifying appropriate phages and producing sufficient titres for clinical use requires comprehensive phage libraries and multiple propagation hosts. An idealised system would use a highly promiscuous bacterial host to isolate a broader range of phages and streamline optimised phage production. Anti-phage defences constrain bacterial host promiscuity, such as restriction-modification systems that recognise and cleave foreign DNA. Here, the type I restriction endonuclease, HsdR, was deleted from *Pseudomonas aeruginosa* PAO1 to make a more promiscuous phage isolation and propagation host. Removal of this endonuclease more than doubled the efficiency of phage propagation and yielded seven times more phages from freshwater samples than wildtype PAO1 – an important step in producing an optimised *P. aeruginosa* strain for isolating and propagating phages for clinical phage therapy.

**Graphical abstract:** (Created in BioRender.com) **[A]** The type I R-M system comprises three subunits HsdS, HsdM and HsdR. One HsdS and two HsdM subunits form the methyltransferase, and the addition of two HsdR subunits to this complex forms the restriction endonuclease. **[B]** In the wildtype PAO1, the type I R-M system destroys phage DNA while protecting the host. The HsdS subunit of the restriction endonuclease binds to unmethylated recognition sequences. Then, HsdR translocates the DNA, pulling it together in both directions until it collides with another restriction endonuclease, cleaving the DNA and preventing phage proliferation. The methyltransferase protects the host DNA through the methylation of recognition sequences, preventing the restriction endonuclease from binding. **[C]** In Δ*hsdR*, the restriction endonuclease cannot form, preventing phage DNA cleavage and increasing phage proliferation. The methyltransferase is still active, so both host and phage DNA are methylated, providing phage progeny with protection from R-M systems in future hosts.
