## Supplementary material for "Eliminating the type I restriction endonuclease from *Pseudomonas aeruginosa* PAO1 for optimised phage isolation": Phages used in this study

### Sheet: Sheet1
Phage	Isolation host	given name	sample type	source / what3words	Accession number	genus	subfamily	family	Genome length (bp)	PFU on ∆hsdR	PFU on PAO1	EoP	no. hsdR recognition sites (GATC(N)6GTC)	Additional notes
CPL00176	Pseudomonas aeruginosa PAO1	CHEGG	freshwater	design.daffodils.seasonal	PV699416	Pbunavirus	Unclassified	Unclassified	66059	92000000	160000000	0.575	6
CPL00212	Pseudomonas aeruginosa PAO1	Citron	freshwater	pirates.innocence.cheeks	PV699417	Abidjanvirus	Bradleyvirinae	Mesyanzhinovviridae	57592	100000000	120000000	0.833333	7
CPL00113	Pseudomonas aeruginosa PAO1		freshwater	frocks.movies.stockpile	PV699414	Pbunavirus	Unclassified	Unclassified	65753	180000000	180000000	1	5
CPL00162	Pseudomonas aeruginosa PAO1		freshwater	endearing.tripling.called	PV699413	Pbunavirus	Unclassified	Unclassified	66028	280000000	220000000	1.27273	4
CPL00252	Pseudomonas aeruginosa PAO1	Emmi22	freshwater	bench.modest.nature	PV699419	Yuavirus	Rabinowitzvirinae	Mesyanzhinovviridae	61603	600000000	200000000	3	4
CPL00213	Pseudomonas aeruginosa PAO1	ExeSciCentre	freshwater	boxer.gains.field	PV699418	Pbunavirus	Unclassified	Unclassified	66380	100000000	54000000	1.85185	3
CPL00254	Pseudomonas aeruginosa PAO1	PixBrook	freshwater	loser.words.smashes	PV699420	Yuavirus	Rabinowitzvirinae	Mesyanzhinovviridae	61641	20000000000	8000000000	2.5	6
CPL00173	Pseudomonas aeruginosa PAO1		freshwater	copper.jabs.circle	PV699415	Pbunavirus	Unclassified	Unclassified	66944	38000000	32000000	1.1875	3
CPL00272	Pseudomonas aeruginosa RDE1 (clinical isolate)	PipetteDweller	wastewater	Environment Agency	PV699421	Pbunavirus	Unclassified	Unclassified	65841	3400000000	1600000000	2.125	6
CPL00274	Pseudomonas aeruginosa RDE1 (clinical isolate)		wastewater	Environment Agency	PV699423	Pbunavirus	Unclassified	Unclassified	66543	4800000000	2800000000	1.71429	4
CPL00277	Pseudomonas aeruginosa RDE1 (clinical isolate)		wastewater	Environment Agency	PV699426	Pbunavirus	Unclassified	Unclassified	66458	520000000	840000000	0.619048	4
CPL00287	Pseudomonas aeruginosa RDE1 (clinical isolate)		wastewater	Environment Agency	PV699428	Pbunavirus	Unclassified	Unclassified	66485	1600000000	1200000000	1.33333	4
CPL00282	Pseudomonas aeruginosa RDE1 (clinical isolate)		wastewater	Environment Agency	not sequenced					6000000	74000	81.0811
CPL00288	Pseudomonas aeruginosa RDE1 (clinical isolate)		wastewater	Environment Agency	not sequenced					18800000000	2600000000	7.23077
CPL00289	Pseudomonas aeruginosa RDE1 (clinical isolate)		wastewater	Environment Agency	not sequenced					8000000000	720000000	11.1111
CPL00290	Pseudomonas aeruginosa RDE1 (clinical isolate)		wastewater	Environment Agency	not sequenced					4400000000	1600000000	2.75
CPL00291	Pseudomonas aeruginosa RDE1 (clinical isolate)		wastewater	Environment Agency	not sequenced					1000000000	80000000	12.5
CPL00292	Pseudomonas aeruginosa RDE1 (clinical isolate)		wastewater	Environment Agency	not sequenced					21200000000	15600000000	1.35897
CPL00293	Pseudomonas aeruginosa RDE1 (clinical isolate)		wastewater	Environment Agency	not sequenced					12400000000	10200000000	1.21569
CPL00294	Pseudomonas aeruginosa RDE1 (clinical isolate)		wastewater	Environment Agency	not sequenced					1200000000	600000000	2
CPL00295	Pseudomonas aeruginosa RDE1 (clinical isolate)		wastewater	Environment Agency	not sequenced					3200000000	1200000000	2.66667
CPL00296	Pseudomonas aeruginosa RDE1 (clinical isolate)		wastewater	Environment Agency	not sequenced					6200000000	2600000000	2.38462
CPL00297	Pseudomonas aeruginosa RDE1 (clinical isolate)		wastewater	Environment Agency	not sequenced					1200000000	240000000	5
CPL00298	Pseudomonas aeruginosa RDE1 (clinical isolate)		wastewater	Environment Agency	not sequenced					200000000	42000000	4.7619
CPL00299	Pseudomonas aeruginosa RDE1 (clinical isolate)		wastewater	Environment Agency	not sequenced					8200000000	3600000000	2.27778
CPL00300	Pseudomonas aeruginosa RDE1 (clinical isolate)		wastewater	Environment Agency	not sequenced					12000000000	400000000	30
CPL00301	Pseudomonas aeruginosa RDE1 (clinical isolate)		wastewater	Environment Agency	not sequenced					14200000000	3400000000	4.17647
CPL00302	Pseudomonas aeruginosa RDE1 (clinical isolate)		wastewater	Environment Agency	not sequenced					24800000000	18000000000	1.37778
CPL00303	Pseudomonas aeruginosa RDE1 (clinical isolate)		wastewater	Environment Agency	not sequenced					17000000000	4600000000	3.69565
CPL00304	Pseudomonas aeruginosa RDE1 (clinical isolate)		wastewater	Environment Agency	not sequenced					22000000000	24000000000	0.916667
CPL00305	Pseudomonas aeruginosa RDE1 (clinical isolate)		wastewater	Environment Agency	not sequenced					11000000000	10600000000	1.03774
CPL00306	Pseudomonas aeruginosa RDE1 (clinical isolate)		wastewater	Environment Agency	not sequenced					21400000000	8000000000	2.675
CPL00307	Pseudomonas aeruginosa RDE1 (clinical isolate)		wastewater	Environment Agency	not sequenced					9400000000	7400000000	1.27027
CPL00308	Pseudomonas aeruginosa RDE1 (clinical isolate)		wastewater	Environment Agency	not sequenced					7000000000	6600000000	1.06061
CPL00309	Pseudomonas aeruginosa RDE1 (clinical isolate)		wastewater	Environment Agency	not sequenced					6200000000	8200000000	0.756098
CPL00310	Pseudomonas aeruginosa RDE1 (clinical isolate)		wastewater	Environment Agency	not sequenced					2200000000	600000000	3.66667
CPL00311	Pseudomonas aeruginosa RDE1 (clinical isolate)		wastewater	Environment Agency	not sequenced					19200000000	9000000000	2.13333
CPL00312	Pseudomonas aeruginosa RDE1 (clinical isolate)		wastewater	Environment Agency	not sequenced					19400000000	8600000000	2.25581
CPL00313	Pseudomonas aeruginosa RDE1 (clinical isolate)		wastewater	Environment Agency	not sequenced					4000000000	1400000000	2.85714
CPL00314	Pseudomonas aeruginosa RDE1 (clinical isolate)		wastewater	Environment Agency	not sequenced					10400000000	9200000000	1.13043
CPL00315	Pseudomonas aeruginosa RDE1 (clinical isolate)		wastewater	Environment Agency	not sequenced					40000000000	6800000000	5.88235
CPL00316	Pseudomonas aeruginosa RDE1 (clinical isolate)		wastewater	Environment Agency	not sequenced					2400000000	400000000	6
CPL00318	Pseudomonas aeruginosa RDE1 (clinical isolate)		wastewater	Environment Agency	not sequenced					88000000000	51200000000	1.71875
CPL00319	Pseudomonas aeruginosa RDE1 (clinical isolate)		wastewater	Environment Agency	not sequenced					2000000000	260000000	7.69231
CPL00163	Pseudomonas aeruginosa PA0258		wastewater	Environment Agency	PV699430	Unclassified	Unclassified	Unclassified	38894	64000000	0	n/a	7	Sequenced with low coverage (<5x)
CPL00281	Pseudomonas aeruginosa RDE1 (clinical isolate)		wastewater	Environment Agency	PV699427	Pbunavirus	Unclassified	Unclassified	65644	200000000	24000000	8.33333	3
CPL00273	Pseudomonas aeruginosa RDE1 (clinical isolate)	HairPpipe	wastewater	Environment Agency	PV699422	Pbunavirus	Unclassified	Unclassified	66563	7400000000	3000000000	2.46667	4
CPL00275	Pseudomonas aeruginosa RDE1 (clinical isolate)	GooeyTrout	wastewater	Environment Agency	PV699424	Pbunavirus	Unclassified	Unclassified	65774	26000000	4600000	5.65217	6
CPL00276	Pseudomonas aeruginosa RDE1 (clinical isolate)	StodgyFox	wastewater	Environment Agency	PV699425	Pbunavirus	Unclassified	Unclassified	65779	780000000	260000000	3	5
CPL00284	Pseudomonas aeruginosa RDE1 (clinical isolate)	ExeVaults	wastewater	Environment Agency	PV699429	Pakpunavirus	Unclassified	Unclassified	92828	820000	0	n/a	6
CPL01160	Pseudomonas aeruginosa PAO1		wastewater	Environment Agency	not sequenced					3200000000	1600000000	2
CPL01161	Pseudomonas aeruginosa PAO1		wastewater	Environment Agency	not sequenced					3600000000	600000000	6
CPL01162	Pseudomonas aeruginosa PAO1		wastewater	Environment Agency	not sequenced					1000000000	1200000000	0.833333
CPL01163	Pseudomonas aeruginosa PAO1 ∆hsdR		wastewater	Environment Agency	not sequenced					4000000000	2600000000	1.53846
CPL01164	Pseudomonas aeruginosa PAO1 ∆hsdR		wastewater	Environment Agency	not sequenced					52000000000	26000000000	2
CPL01166	Pseudomonas aeruginosa PAO1 ∆hsdR		wastewater	Environment Agency	not sequenced					36000000	16000000	2.25
CPL01167	Pseudomonas aeruginosa PAO1 ∆hsdR		wastewater	Environment Agency	not sequenced					8000000000	10000000000	0.8
CPL01168	Pseudomonas aeruginosa PAO1 ∆hsdR		wastewater	Environment Agency	not sequenced					8000000000	2200000000	3.63636
CPL01169	Pseudomonas aeruginosa PAO1 ∆hsdR		wastewater	Environment Agency	not sequenced					120000000	600000000	0.2
CPL01171	Pseudomonas aeruginosa PAO1 ∆hsdR		wastewater	Environment Agency	not sequenced					3200000	3200000	1
CPL01173	Pseudomonas aeruginosa PAO1 ∆1935		wastewater	Environment Agency	not sequenced					1800000000	1200000000	1.5
CPL01175	Pseudomonas aeruginosa PAO1 ∆1935		wastewater	Environment Agency	not sequenced					4700000000	2600000000	1.80769
CPL01176	Pseudomonas aeruginosa PAO1 ∆hsdR ∆1935		wastewater	Environment Agency	not sequenced					1200000000	1200000000	1
CPL01177	Pseudomonas aeruginosa PAO1 ∆hsdR ∆1935		wastewater	Environment Agency	not sequenced					1500000000	200000000	7.5
CPL01178	Pseudomonas aeruginosa PAO1 ∆hsdR ∆1935		wastewater	Environment Agency	not sequenced					30000000000	8000000000	3.75
CPL01179	Pseudomonas aeruginosa PAO1 ∆hsdR ∆1935		wastewater	Environment Agency	not sequenced					1200000000	1500000000	0.8
CPL01181	Pseudomonas aeruginosa PAO1 ∆hsdR ∆1935		wastewater	Environment Agency	not sequenced					5500000000	3000000000	1.83333
CPL01184	Pseudomonas aeruginosa PAO1 ∆hsdR ∆1935		wastewater	Environment Agency	not sequenced					200000000	320000000	0.625
CPL01185	Pseudomonas aeruginosa PAO1		freshwater	softly.call.composers 4	not sequenced					400000000	2200000000	0.181818
CPL01186	Pseudomonas aeruginosa PAO1		freshwater	copper.jabs.circle 10	not sequenced					2800000000	3800000000	0.736842
CPL01187	Pseudomonas aeruginosa PAO1 ∆hsdR		freshwater	softly.call.composers 5	not sequenced					1400000000	1200000000	1.16667
CPL01188	Pseudomonas aeruginosa PAO1 ∆hsdR		freshwater	softly.call.composers 4	not sequenced					120000000000	4200000000	28.5714
CPL01189	Pseudomonas aeruginosa PAO1 ∆hsdR		freshwater	softly.call.composers 1	not sequenced					20000000000	1400000000	14.2857
CPL01190	Pseudomonas aeruginosa PAO1 ∆hsdR		freshwater	xxx.jigsaw.fuzz	not sequenced					4000000000	2600000000	1.53846
CPL01191	Pseudomonas aeruginosa PAO1 ∆hsdR		freshwater	copper.jabs.circle 4	not sequenced					1120000000	1000000000	1.12
CPL01192	Pseudomonas aeruginosa PAO1 ∆hsdR		freshwater	whiplash.helping.boring	not sequenced					4200000000	5600000000	0.75
CPL01193	Pseudomonas aeruginosa PAO1 ∆hsdR		freshwater	explored.everybody.glove	not sequenced					3400000000	6000000000	0.566667
CPL01194	Pseudomonas aeruginosa PAO1 ∆1935		freshwater	drill.then.slug	not sequenced					30000000000	22000000000	1.36364
CPL01195	Pseudomonas aeruginosa PAO1 ∆1935		freshwater	soup.lessening.owls	not sequenced					22000000000	2800000000	7.85714
CPL01196	Pseudomonas aeruginosa PAO1 ∆1935		freshwater	slams.lions.armed 1	not sequenced					24000000000	10000000000	2.4
CPL01197	Pseudomonas aeruginosa PAO1 ∆1935		freshwater	buddy.snail.pump 2	not sequenced					2400000000	4200000000	0.571429
CPL01198	Pseudomonas aeruginosa PAO1 ∆1935		freshwater	buddy.snail.pump 1	not sequenced					46000000000	32000000000	1.4375
CPL01199	Pseudomonas aeruginosa PAO1 ∆1935		freshwater	spoons.charts.butternut	not sequenced					8000000000	3600000000	2.22222
CPL01200	Pseudomonas aeruginosa PAO1 ∆hsdR ∆1935		freshwater	softly.call.composers 5	not sequenced					34000000000	18000000000	1.88889
CPL01201	Pseudomonas aeruginosa PAO1 ∆hsdR ∆1935		freshwater	softly.call.composers 1	not sequenced					36000000000	22000000000	1.63636
CPL01202	Pseudomonas aeruginosa PAO1 ∆hsdR ∆1935		freshwater	award.superbly.craftsmen	not sequenced					2800000000	4600000000	0.608696
